# Intergenic regions of Saccharomycotina yeasts are enriched in potential to form transmembrane domains

**DOI:** 10.1101/2022.10.21.511897

**Authors:** Emilios Tassios, Christoforos Nikolaou, Nikolaos Vakirlis

## Abstract

Intergenic genomic regions have essential regulatory and structural roles that impose constraints on their sequences. But regions that do not currently encode proteins, also carry the potential to do so in the future. De novo gene emergence, the evolution of novel genes out of previously non-coding sequences has now been established as a potent force for genomic novelty. Recently, it was shown that intergenic regions in the genome of *S. cerevisiae* harbor pervasive cryptic potential to, if theoretically translated, form transmembrane domains (TM domains) more frequently than expected by chance, a property that we refer to as TM-forming enrichment. The source and biological relevance of this property is unknown. Here we expand the investigation into the TM-forming potential of intergenic regions to the entire Saccharomycotina budding yeast subphylum, in an effort to explain this property and understand its importance. We find pervasive but variable enrichment in TM-forming potential across the subphylum, regardless of the composition and average size of intergenic regions. This cryptic property is evenly spread across the genome, cannot be explained by the hydrophobic content of the sequence, and does not appear to localize to regions containing regulatory motifs. This TM-forming enrichment specifically, and not the actual TM-forming potential, is associated, across genomes, with more TM domains in evolutionarily young genes. Our findings shed light on this newly discovered feature of yeast genomes and constitute a first step towards understanding its evolutionary importance.
