## Supplementary Table 1 for "Intergenic regions of Saccharomycotina yeasts are enriched in potential to form transmembrane domains"

### Sheet: Supplementary Table 1
Species	Average intergenic length (nt)	Average intergenic GC%	Genome GC%	Thymine content	No. of Chromosomes	N50	MajorClade	Family	Genus	Pearson's R, hydrophobicity difference to TM-propensity difference	P-value, hydrophobicity difference to TM-propensity difference
Debaryomyces hansenii	432.5	0.309	36.35	0.354	7	2007515	CUG-Ser1	Debaryomycetaceae	Debaryomyces	0.287	3.15e-108
Saccharomyces uvarum	536.6	0.361	40.23	0.326	16	907341	Saccharomycetaceae	Saccharomycetaceae	Saccharomyces	0.276	3.58e- 82
Spathaspora passalidarum	634.8	0.328	35.05	0.345	8	2071440	CUG-Ser1	Debaryomycetaceae	Spathaspora	0.166	3.55e- 35
Tortispora caseinolytica	386.8	0.407	45.42	0.304	6	3113199	Trigonopsidaceae	Trigonopsidaceae	Tortispora	0.161	7.96e- 27
Wickerhamiella domercqiae	344.3	0.422	48.89	0.296	4	2224469	Dipodascaceae/Trichomonascaceae	Trichomonascaceae	Wickerhamiella	0.134	9.17e- 18
Yarrowia lipolytica	1561.7	0.442	49.05	0.283	6	3633272	Dipodascaceae/Trichomonascaceae	Dipodascaceae	Yarrowia	0.295	7.59e-129
